# An integrated landscape of mRNA and protein isoforms

**DOI:** 10.1101/2025.04.16.648713

**Authors:** Amir Kedan, Henrik Zauber, Meng-Ran Wang, Qionghua Zhu, Liang Fang, Wei Chen, Matthias Selbach

## Abstract

Alternative splicing and proteolytic processing expand the functional diversity of the human proteome by generating distinct protein isoforms from a single gene. However, the extent to which transcript isoforms give rise to distinct protein products remains unclear, in part due to technical limitations in proteomic workflows. Here, we combine full-length mRNA sequencing with SDS-PAGE-based protein fractionation and quantitative mass spectrometry to construct an integrated landscape of mRNA and protein isoforms in human RPE-1 cells. To overcome the inherent ambiguity of bottom-up proteomics in isoform detection, we developed *IsoFrac*, a computational pipeline that resolves protein isoforms based on their migration profiles across gel fractions. This approach enabled the identification of ∼45,000 full-length transcripts, ∼32,000 ORFs, and ∼16,000 distinct protein isoforms. Comparative analyses revealed widespread translation of alternative transcripts and uncovered proteolytic processing as a major, underappreciated source of proteome complexity. Our results establish a scalable framework for isoform-resolved proteogenomics and provide a reference resource for studying the molecular diversity encoded by the human genome.
