## Supplemental Table 1 Column Descriptions for "An integrated landscape of mRNA and protein isoforms"

Column Name	Description
ENSG	Ensembl gene ID
hgnc_symbol	human gene symbol, based on HGNC naming conventions.
IsoFrac_MW	Observed MW in IsoFrac
Database_BestMatch	The best-scoring protein from the reference database based on peptide evidence.
Database_MW	Molecular weight (in kDa or Da) of the best-scoring database isoform.
Category	Classification of the match based on DM = Deltamass and Score. E.g. if Score and DM would both result in the same selection, the entry would be “Score_equals_DM”
DeltaMass	Difference between observed and theoretical molecular weight.
DM_min	Minimum DeltaMass from the column “DeltaMass”.
nClusters	Number of peptide clusters identified by hdbscan.
nGels	Number of gel lanes (or gel slices) in which the protein/isoform was detected.
Height	Peak height (zscore) in the gel.
gel_MainPeak	Gel of the main abundance peak for this isoform/protein.
Fraction_sd_80	0.8 percentile of standard deviations identified for each peak (e.g. from different clusters).
All_Database_Peptides	Number of identified peptides from the reference database for the best scoring entry.
Success_ISOFRAC_Peptides_UP	Total number of peptides assigned to this IsoFrac MW candidate.
all_sequences	Number of all identified peptides of a gene.
score_ref	Identification score of the best scoring entry (based on peptide sequence).
ScoreType	Score Type (UP = Uniprot, gb= generic boost)
label	Assignment categories. “Single Candidate” = only one entry in the database present; “DM_Based” = Selection based on minimal database, due to insufficient peptide information; “SequenceBased” = assignment based on peptide sequences. Corresponding deviation of the DM is provided.
DB	The source database used for matching (Uniprot or PacBio). For each IsoFrac candidate up to two entries (mapped to Uniport or PacBio) can be listed in this table.
